# Long-TUC-seq is a robust method for quantification of metabolically labeled full-length isoforms

**DOI:** 10.1101/2020.05.01.073296

**Authors:** Sorena Rahmanian, Gabriela Balderrama-Gutierrez, Dana Wyman, Cassandra Joan McGill, Kim Nguyen, Robert Spitale, Ali Mortazavi

**Affiliations:** Department of Developmental and Cell Biology, University of California Irvine, Irvine, CA. 92697, USA; Center for Complex Biological Systems, University of California Irvine, Irvine, CA 92697, USA; University of California, Irvine, Department of Pharmaceutical Sciences, Irvine, CA 92697, USA

## Abstract

The steady state expression of each gene is the result of a dynamic transcription and degradation of that gene. While regular RNA-seq methods only measure steady state expression levels, RNA-seq of metabolically labeled RNA identifies transcripts that were transcribed during the window of metabolic labeling. Whereas short-read RNA sequencing can identify metabolically labeled RNA at the gene level, long-read sequencing provides much better resolution of isoform-level transcription. Here we combine thiouridine-to-cytosine conversion (TUC) with PacBio long-read sequencing to study the dynamics of mRNA transcription in the GM12878 cell line. We show that using long-TUC-seq, we can detect metabolically labeled mRNA of distinct isoforms more reliably than using short reads. Long-TUC-seq holds the promise of capturing isoform dynamics robustly and without the need for enrichment.
