## Supplementary material for "Long-TUC-seq is a robust method for quantification of metabolically labeled full-length isoforms": Table S1: Supplementary_Table_1.txt

Description	Raw Reads	N50 (bp)	CCS Reads	Mapped reads	Mapping rate
GM12878 PacBio	6.1M	1,857	3.8M	2.1M	99.8%
Osmium ctrl	4.7M	2,006	2.8M	1.7M	99.7%
Long-TUC-seq R1	4.4M	1,891	2.1M	1.3M	99.3%
Long-TUC-seq R2	6.2M	1,978	3.9M	1.2M	99.8%
